# Correlative MIMS-EM imaging reveals metabolic turnover from organelle to organismal scales in *C. elegans* during dietary restriction

**DOI:** 10.64898/2026.08.20.746106

**Authors:** Alessandra Norris, Christopher Acree, Li Peng, Rafael Arrojo e Drigo, Kristopher Burkewitz

## Abstract

Metabolism is spatially compartmentalized across scales, from distinct tissues to cells and organelles. However, most approaches for studying metabolic activity obscure spatial organization and intra-compartment heterogeneity within bulk biochemical measurements. On the other hand, multi-isotope mass spectrometry coupled with scanning electron microscopy (MIMS-EM) maps the fates of labeled nutrients *in situ* at nanometer-scale resolution, preserving ultrastructural context. Here we adapt MIMS-EM for *Caenorhabditis elegans*, where the compact metazoan body plan uniquely enables visualization of virtually all tissue types and their resident organelles within a single cross-sectional image. Using pulse-chase labeling of dietary carbon and nitrogen, we apply this approach to understanding the metabolic program induced in early stages of dietary restriction (DR). While DR is widely proposed to enhance organismal healthspan by enhancing broadscale turnover, proteomic studies have suggested more nuanced models. MIMS-EM across intact animals reveals that DR induces non-uniform effects between tissues and carbon/nitrogen resources, accelerating carbon turnover in the muscle and hypodermis, but not intestine. At the organelle scale, MIMS-EM revealed heterogeneity within mitochondrial networks that was independent of diet and stable over time. Spatial analysis of isotope signatures within intestinal mitochondrial networks also indicated greater similarity between neighboring mitochondria than distal mitochondria, supporting models of local mitochondrial mixing. Collectively, these results reveal that DR induces compartment- and resource-specific remodeling strategies across an intact animal while establishing *C. elegans* MIMS-EM as a powerful platform for multi-scale, integrative models of nutrient handling.
