## Supplementary material for "Correlative MIMS-EM imaging reveals metabolic turnover from organelle to organismal scales in *C. elegans* during dietary restriction": Table S1

Comparison	Scale	Element	Tissue	Diet	Y0	Plateau	Plateau 95% CI	K (h-1)	K 95% CI	t1/2 (h)	t1/2 95% CI	R2	df	Sy.x	F	dfn, dfd	P
AL vs DR	Tissue	13/12C	Hypodermis	AL	constrained to 1.0	0.139	0.054 to 0.208	0.0565	0.0410 to 0.0768	12.26	9.03 to 16.93	0.9756	11	0.0588	19.003	1, 20	0.0003
AL vs DR	Tissue	13/12C	Hypodermis	DR	constrained to 1.0	0.176	0.121 to 0.231	0.1364	0.0982 to 0.1946	5.08	3.56 to 7.06	0.9778	9	0.0585
AL vs DR	Tissue	13/12C	Muscle	AL	constrained to 1.0	0.179	0.043 to 0.276	0.0547	0.0342 to 0.0831	12.66	8.34 to 20.26	0.9393	12	0.0883	8.788	1, 21	0.0074
AL vs DR	Tissue	13/12C	Muscle	DR	constrained to 1.0	0.209	0.139 to 0.278	0.1267	0.0815 to 0.2030	5.47	3.42 to 8.51	0.9617	9	0.0744
AL vs DR	Tissue	13/12C	Intestine	AL	constrained to 1.0	0.156	0.062 to 0.242	0.1042	0.0642 to 0.1801	6.65	3.85 to 10.80	0.9480	10	0.0885	0.870	1, 19	0.3626
AL vs DR	Tissue	13/12C	Intestine	DR	constrained to 1.0	0.133	0.063 to 0.203	0.1366	0.0913 to 0.2129	5.08	3.26 to 7.59	0.9674	9	0.0749
AL vs DR	Tissue	15/14N	Hypodermis	AL	constrained to 1.0	0.068	-0.325 to 0.245	0.0514	0.0204 to 0.1053	13.49	6.58 to 33.91	0.8672	11	0.1610	2.958	1, 20	0.1009
AL vs DR	Tissue	15/14N	Hypodermis	DR	constrained to 1.0	0.127	0.059 to 0.193	0.1074	0.0712 to 0.1586	6.46	4.37 to 9.73	0.9722	9	0.0696
AL vs DR	Tissue	15/14N	Muscle	AL	constrained to 1.0	0.076	-0.311 to 0.256	0.0504	0.0206 to 0.0990	13.75	7.00 to 33.68	0.8508	12	0.1662	4.561	1, 21	0.0447
AL vs DR	Tissue	15/14N	Muscle	DR	constrained to 1.0	0.165	0.122 to 0.207	0.1234	0.0955 to 0.1599	5.62	4.33 to 7.26	0.9871	9	0.0450
AL vs DR	Tissue	15/14N	Intestine	AL	constrained to 1.0	0.086	-0.065 to 0.203	0.0625	0.0374 to 0.1011	11.08	6.86 to 18.51	0.9370	10	0.1073	7.895	1, 19	0.0112
AL vs DR	Tissue	15/14N	Intestine	DR	constrained to 1.0	0.124	0.074 to 0.173	0.1328	0.0999 to 0.1790	5.22	3.87 to 6.94	0.9837	9	0.0531
AL vs DR	Mitochondria	13/12C	Hypodermis	AL	constrained to 1.0	0.116	0.066 to 0.165	0.0959	0.0746 to 0.1247	7.23	5.56 to 9.29	0.9854	10	0.0482	17.183	1, 19	0.0005
AL vs DR	Mitochondria	13/12C	Hypodermis	DR	constrained to 1.0	0.139	0.094 to 0.183	0.1941	0.1470 to 0.2750	3.57	2.52 to 4.71	0.9862	9	0.0483
AL vs DR	Mitochondria	13/12C	Muscle	AL	constrained to 1.0	0.144	0.035 to 0.235	0.0653	0.0439 to 0.0954	10.61	7.26 to 15.78	0.9493	11	0.0851	14.484	1, 20	0.0011
AL vs DR	Mitochondria	13/12C	Muscle	DR	constrained to 1.0	0.172	0.111 to 0.232	0.1662	0.1151 to 0.2613	4.17	2.65 to 6.02	0.9730	9	0.0652
AL vs DR	Mitochondria	13/12C	Intestine	AL	constrained to 1.0	0.153	0.087 to 0.216	0.1422	0.0965 to 0.2231	4.87	3.11 to 7.18	0.9679	10	0.0699	2.705	1, 19	0.1165
AL vs DR	Mitochondria	13/12C	Intestine	DR	constrained to 1.0	0.136	0.090 to 0.182	0.2090	0.1556 to 0.3105	3.32	2.23 to 4.45	0.9855	9	0.0499
AL vs DR	Mitochondria	15/14N	Hypodermis	AL	constrained to 1.0	0.041	-0.308 to 0.224	0.0537	0.0226 to 0.1087	12.91	6.38 to 30.67	0.8795	10	0.1595	5.340	1, 19	0.0322
AL vs DR	Mitochondria	15/14N	Hypodermis	DR	constrained to 1.0	0.132	0.095 to 0.169	0.1287	0.1037 to 0.1606	5.38	4.32 to 6.69	0.9907	9	0.0396
AL vs DR	Mitochondria	15/14N	Muscle	AL	constrained to 1.0	0.077	-0.327 to 0.272	0.0511	0.0201 to 0.1034	13.57	6.70 to 34.56	0.8458	11	0.1716	3.050	1, 20	0.0961
AL vs DR	Mitochondria	15/14N	Muscle	DR	constrained to 1.0	0.169	0.115 to 0.222	0.1096	0.0787 to 0.1515	6.33	4.58 to 8.81	0.9799	9	0.0561
AL vs DR	Mitochondria	15/14N	Intestine	AL	constrained to 1.0	0.100	-0.168 to 0.262	0.0563	0.0260 to 0.1085	12.31	6.39 to 26.65	0.8882	10	0.1449	5.166	1, 19	0.0348
AL vs DR	Mitochondria	15/14N	Intestine	DR	constrained to 1.0	0.151	0.094 to 0.207	0.1288	0.0920 to 0.1829	5.38	3.79 to 7.53	0.9778	9	0.0603
Across tissues	Tissue	13/12C	Hypodermis	AL	constrained to 1.0	0.139	0.054 to 0.208	0.0565	0.0410 to 0.0768	12.26	9.03 to 16.93	0.9756	11	0.0588	3.596	2, 33	0.0387
Across tissues	Tissue	13/12C	Muscle	AL	constrained to 1.0	0.179	0.043 to 0.276	0.0547	0.0342 to 0.0831	12.66	8.34 to 20.26	0.9393	12	0.0883
Across tissues	Tissue	13/12C	Intestine	AL	constrained to 1.0	0.156	0.062 to 0.242	0.1042	0.0642 to 0.1801	6.65	3.85 to 10.80	0.9480	10	0.0885
Across tissues	Tissue	13/12C	Hypodermis	DR	constrained to 1.0	0.176	0.121 to 0.231	0.1364	0.0982 to 0.1946	5.08	3.56 to 7.06	0.9778	9	0.0585	0.059	2, 27	0.9430
Across tissues	Tissue	13/12C	Muscle	DR	constrained to 1.0	0.209	0.139 to 0.278	0.1267	0.0815 to 0.2030	5.47	3.42 to 8.51	0.9617	9	0.0744
Across tissues	Tissue	13/12C	Intestine	DR	constrained to 1.0	0.133	0.063 to 0.203	0.1366	0.0913 to 0.2129	5.08	3.26 to 7.59	0.9674	9	0.0749
Across tissues	Tissue	15/14N	Hypodermis	AL	constrained to 1.0	0.068	-0.325 to 0.245	0.0514	0.0204 to 0.1053	13.49	6.58 to 33.91	0.8672	11	0.1610	0.157	2, 33	0.8557
Across tissues	Tissue	15/14N	Muscle	AL	constrained to 1.0	0.076	-0.311 to 0.256	0.0504	0.0206 to 0.0990	13.75	7.00 to 33.68	0.8508	12	0.1662
Across tissues	Tissue	15/14N	Intestine	AL	constrained to 1.0	0.086	-0.065 to 0.203	0.0625	0.0374 to 0.1011	11.08	6.86 to 18.51	0.9370	10	0.1073
Across tissues	Tissue	15/14N	Hypodermis	DR	constrained to 1.0	0.127	0.059 to 0.193	0.1074	0.0712 to 0.1586	6.46	4.37 to 9.73	0.9722	9	0.0696	0.617	2, 27	0.5471
Across tissues	Tissue	15/14N	Muscle	DR	constrained to 1.0	0.165	0.122 to 0.207	0.1234	0.0955 to 0.1599	5.62	4.33 to 7.26	0.9871	9	0.0450
Across tissues	Tissue	15/14N	Intestine	DR	constrained to 1.0	0.124	0.074 to 0.173	0.1328	0.0999 to 0.1790	5.22	3.87 to 6.94	0.9837	9	0.0531
Across tissues	Mitochondria	13/12C	Hypodermis	AL	constrained to 1.0	0.116	0.066 to 0.165	0.0959	0.0746 to 0.1247	7.23	5.56 to 9.29	0.9854	10	0.0482	6.115	2, 31	0.0058
Across tissues	Mitochondria	13/12C	Muscle	AL	constrained to 1.0	0.144	0.035 to 0.235	0.0653	0.0439 to 0.0954	10.61	7.26 to 15.78	0.9493	11	0.0851
Across tissues	Mitochondria	13/12C	Intestine	AL	constrained to 1.0	0.153	0.087 to 0.216	0.1422	0.0965 to 0.2231	4.87	3.11 to 7.18	0.9679	10	0.0699
Across tissues	Mitochondria	13/12C	Hypodermis	DR	constrained to 1.0	0.139	0.094 to 0.183	0.1941	0.1470 to 0.2750	3.57	2.52 to 4.71	0.9862	9	0.0483	0.600	2, 27	0.5560
Across tissues	Mitochondria	13/12C	Muscle	DR	constrained to 1.0	0.172	0.111 to 0.232	0.1662	0.1151 to 0.2613	4.17	2.65 to 6.02	0.9730	9	0.0652
Across tissues	Mitochondria	13/12C	Intestine	DR	constrained to 1.0	0.136	0.090 to 0.182	0.2090	0.1556 to 0.3105	3.32	2.23 to 4.45	0.9855	9	0.0499
