## Supplementary material for "Correlative MIMS-EM imaging reveals metabolic turnover from organelle to organismal scales in *C. elegans* during dietary restriction": Table S2

Parameter	Value
Animal	827_1
Chase duration (h)	72
Diet	DR
Mitochondria analyzed (n)	268
Median pixels per mitochondrion	3474
Between-mitochondria dispersion (CoV)	0.2049
Within-mitochondrion split-half error, median	0.0022
Within-mitochondrion split-half error, 95th percentile	0.007
Ratio (between-mitochondria CoV / median within-mitochondrion error)	95.0
