## Supplementary material for "Correlative MIMS-EM imaging reveals metabolic turnover from organelle to organismal scales in *C. elegans* during dietary restriction": Table S3

Animal	Chase duration (h)	Diet	Mitochondria (n)	Moran's I	E[I]	SD[I]	z	P (permutation)	Autocorrelation length scale (µm)
978_1	8	AL	79	0.0289	-0.0142	0.0209	2.06	0.046	2.65
978_2	8	AL	169	0.0632	-0.0055	0.0102	6.73	<0.002	0.51
822_1	24	AL	315	0.045	-0.0035	0.007	6.96	<0.002	7.79
822_2	24	AL	181	0.1227	-0.005	0.0124	10.3	<0.002	5.79
824_3	48	AL	264	0.0315	-0.0036	0.029	1.21	0.138	6.56
824_5	48	AL	205	0.0784	-0.0056	0.0103	8.2	<0.002	9.99
826_1	72	AL	283	0.1191	-0.0038	0.0086	14.25	<0.002	14.36
826_2	72	AL	229	0.1312	-0.005	0.0093	14.64	<0.002	3.53
826_3	72	AL	590	0.0432	-0.0016	0.0038	11.95	<0.002	10.11
821_1	8	DR	298	0.0635	-0.0036	0.0059	11.4	<0.002	7.29
821_3	8	DR	189	0.0375	-0.0054	0.0104	4.11	0.002	1.21
825_2	48	DR	249	0.0925	-0.0045	0.0084	11.49	<0.002	3.88
825_3	48	DR	168	0.0889	-0.0052	0.0124	7.61	<0.002	8.07
825_5	48	DR	221	0.1022	-0.005	0.01	10.7	<0.002	4.53
827_1	72	DR	192	0.0918	-0.005	0.0108	8.96	<0.002	6.81
827_2	72	DR	134	0.1453	-0.0063	0.017	8.94	<0.002	8.92
827_3	72	DR	419	0.0874	-0.002	0.0057	15.59	<0.002	9.57
977_1	0	—	278	0.0318	-0.0031	0.0071	4.94	<0.002	2.39
977_2	0	—	247	0.0682	-0.0042	0.0078	9.28	<0.002	1.91
977_3	0	—	384	0.0317	-0.0027	0.0065	5.31	<0.002	1.64
