## Supplementary material for "Correlative MIMS-EM imaging reveals metabolic turnover from organelle to organismal scales in *C. elegans* during dietary restriction": Table S4

Animal	Chase duration (h)	Diet	Hypodermis present	Hypodermis mitochondria	Muscle present	Muscle mitochondria	Intestine present	Intestine mitochondria
978_1	8	AL	Yes	55	Yes	26	Yes	79
978_2	8	AL	Yes	74	Yes	28	Yes	169
978_3	8	AL	No	—	Yes	46	No	—
822_1	24	AL	Yes	83	Yes	83	Yes	315
822_2	24	AL	Yes	98	Yes	48	Yes	181
824_3	48	AL	Yes	38	Yes	79	Yes	264
824_4	48	AL	Yes	75	Yes	100	No	—
824_5	48	AL	Yes	—	Yes	—	Yes	205
826_1	72	AL	Yes	45	Yes	128	Yes	283
826_2	72	AL	Yes	6	Yes	79	Yes	229
826_3	72	AL	Yes	41	Yes	51	Yes	590
821_1	8	DR	Yes	112	Yes	72	Yes	298
821_3	8	DR	Yes	61	Yes	72	Yes	189
825_2	48	DR	Yes	28	Yes	18	Yes	249
825_3	48	DR	Yes	55	Yes	17	Yes	168
825_5	48	DR	Yes	79	Yes	75	Yes	221
827_1	72	DR	Yes	13	Yes	51	Yes	192
827_2	72	DR	Yes	116	Yes	22	Yes	134
827_3	72	DR	Yes	28	Yes	59	Yes	419
977_1	0	—	Yes	61	Yes	49	Yes	278
977_2	0	—	Yes	73	Yes	72	Yes	247
977_3	0	—	Yes	72	Yes	125	Yes	384
